# Evolutionary Principles of Bacterial Signaling Capacity and Complexity

**DOI:** 10.1101/2022.03.11.484041

**Authors:** Ran Mo, Yugeng Liu, Yuanyuan Chen, Yingjin Mao, Beile Gao

## Abstract

Microbes rely on signal transduction systems to sense and respond to environmental changes for survival and reproduction. It is generally known that niche adaptation plays an important role in shaping the signaling repertoire. However, the evolution of bacterial signaling capacity lacks systematic studies with a temporal direction. Particularly, it is unclear how complexity evolved from simplicity or vice versa for signaling networks. Here we examine the evolutionary processes of major signal transduction systems in *Campylobacterota* (formerly *Epsilonproteobacteria*), a phylum with sufficient evolutionary depth and ecological diversity. Evolution of signaling systems within *Campylobacterota* shows two opposite trends. During niche expansion, signaling complexity increases with gene expansions through horizontal gene transfer (HGT), gene duplication, fusion and fission, which create opportunities for genetic innovation and pathway integration. In contrast, as the lineages adapt to a specialized niche, complexity decreases with massive gene losses that lead to the decline or disappearance of pathways mediated by multiple transmitters. Overall, signaling capacity and complexity arise and drop together in *Campylobacterota*, determined by sensory demand, genetic resources and co-evolution within the genomic context. These findings reflects plausible evolutionary principles for other cellular networks and genome evolution of the *Bacteria* domain.
