## Supplemental Tables 1-6 for "Evolutionary Principles of Bacterial Signaling Capacity and Complexity"

### Sheet: S1
Supplementary Table 1. Statistics of representative genome collection of bacterial phyla in both NCBI and GTDB database.
NCBI Group	No.	NCBI Subgroup	No.	GTDB taxonomic rank	Phyla with >50 representative species
Proteobacteria	1218	Gammaproteobacteria	537	Class
		Alphaproteobacteria	312	Class
		Betaproteobacteria	210	Class
		Deltaproteobacteria	67	4 Phyla	not monophyletic, reclassified to 4 phyla.
		Epsilonproteobacteria	80	New Phylum: Campylobacterota	Selected
		Acidithiobacillia	5	Class
		Oligoflexia	4	New Phylum: Bdellovibrionota
		Zetaproteobacteria	2	Class
		Hydrogenophilalia	1	Class
Terrabacteria group	1142	Firmicutes	492	Phylum	One of the two major lineages Clostridia are not monophyletic, thus phylogenetic framework need to be amended
		Actinobacteria	474	Phylum	Many species with large genomes undergo genetic drift and do not follow stepwise evolution under selection
		Tenericutes	100	Phylum	Most members are host-associated specialists
		Cyanobacteria/Melainabacteria group	36	Phylum
		Deinococcus-Thermus	24	Phylum
		Chloroflexi	15	Phylum
		Armatimonadetes	1	Phylum
FCB group	234	Bacteroidetes/Chlorobi group	231	2 Phyla	Most members are host-associated specialists
		Gemmatimonadetes	3	Phylum
PVC group	53	Planctomycetes	33	Phylum
		Chlamydiae	11	Phylum
		Verrucomicrobia	8	Phylum
		Kiritimatiellaeota	1	Phylum
Spirochaetes	42			Phylum
Thermotogae	24			Phylum
Fusobacteria	17			Phylum
Acidobacteria	10			Phylum
Aquificae	8			Phylum
Thermodesulfobacteria	6			Phylum
Deferribacteres	5			Phylum
Synergistetes	5			Phylum
Nitrospirae	4			Phylum
Dictyoglomi	2			Phylum
Elusimicrobia	2			Phylum
Caldiserica/Cryosericota group	1			Phylum
Calditrichaeota	1			Phylum
Chrysiogenetes	1			Phylum
Coprothermobacterota	1			Phylum

### Sheet: S2
Supplementary Table 2. Summary of analyzed species and their characteristics.
Species	Strain	GenBank accession	Assembly Level	Monoisolate or MAG	Size (Mb)	GC%	Gene	Protein	Isolation environment1	Temperature	Respiration	Trophisum	reference [PMID]
Arcobacter anaerophilus	DSM 24636	GCA_006459125.1	Complete Genome	Monoisolate	3.01692	30	2983	2910	Estuarine sediment	mesophilic	anaerobic	heterotroph	23918794
Arcobacter bivalviorum	LMG 26154	GCA_003346815.1	Complete Genome	Monoisolate	2.68469	28.1	2711	2595	Mussels	mesophilic	aerobic	heterotroph	30533664
Arcobacter butzleri	JV22	GCA_005886055.1	Complete Genome	Monoisolate	2.29784	27	2304	2223	Human gastrointestinal tract	mesophilic	microaerobic	heterotroph	25947176
Arcobacter cryaerophilus	ATCC 43158	GCA_003660105.1	Complete Genome	Monoisolate	2.10834	27.36	2136	2060	Brain of an aborted bovine fetus	mesophilic	aerobic	heterotroph	30533823
Arcobacter ellisii	LMG 26155	GCA_003544915.1	Complete Genome	Monoisolate	2.79995	26.9	2842	2746	Mussels	mesophilic	aerobic	heterotroph	30533751
Arcobacter halophilus	CCUG 53805	GCA_003346755.1	Complete Genome	Monoisolate	2.81254	27.6	2726	2630	Hypersaline lagoon water	mesophilic	aerobic	heterotroph	30533711
Arcobacter marinus	JCM 15502	GCA_003544855.1	Complete Genome	Monoisolate	2.9171	27.2	2820	2723	Surface seawater, seaweed, and a starfish	mesophilic	aerobic and microaerobic	heterotroph	19654359
Arcobacter molluscorum	CECT 7696	GCA_003544935.1	Complete Genome	Monoisolate	2.80058	26.2	2775	2688	Mussels	mesophilic	aerobic	heterotroph	30533749
Arcobacter mytili	LMG 24559	GCA_003346775.1	Complete Genome	Monoisolate	3.0376	26.5	2979	2886	Mussels	mesophilic	aerobic	heterotroph	30533637
Arcobacter nitrofigilis	DSM 7299	GCA_000092245.1	Complete Genome	Monoisolate	3.19224	28.4	3170	3086	Roots of cordgrass	mesophilic	facultative anaerobe	heterotroph	21304714
Arcobacter pacificus	LMG 26638	GCA_004214795.1	Complete Genome	Monoisolate	2.65799	28	2641	2551	Seawater surface	mesophilic	aerobic and microaerobic	heterotroph	26556763
Arcobacter skirrowii	CCUG 10374	GCA_003544835.1	Complete Genome	Monoisolate	1.96985	27.7	2042	1961	Lamb, fecal	mesophilic	aerobic	heterotroph	30533756
Arcobacter sp.	L	GCA_000284235.1	Complete Genome	Monoisolate	2.94766	26.61	2923	2825	Microbial fuel cell	mesophilic	microaerobic	heterotroph	22038970
Arcobacter thereius	LMG 24486	GCA_004214815.1	Complete Genome	Monoisolate	1.91508	27	1965	1884	Aborted animal fetus	mesophilic	aerobic and microaerobic	heterotroph	19622651
Arcobacter trophiarum	LMG 25534	GCA_003355515.1	Complete Genome	Monoisolate	1.91561	28.2	1961	1886	Pig, fecal	mesophilic	aerobic	heterotroph	30533698
Campylobacter avium	LMG 24591	GCA_002238335.1	Complete Genome	Monoisolate	1.73863	34.2	1767	1693	Poultry	mesophilic	microaerobic	heterotroph	29074672
Campylobacter coli	OR12	GCA_002024185.1	Complete Genome	Monoisolate	2.03392	30.8	2185	2058	Chicken gastrointestinal	mesophilic	microaerobic	heterotroph	28396658
Campylobacter concisus	ATCC 33237	GCA_001298465.1	Complete Genome	Monoisolate	1.84004	37.6	1879	1767	Human gingival sulcus	mesophilic	microaerobic	heterotroph	28729281
Campylobacter cuniculorum	LMG 24588	GCA_002104335.1	Complete Genome	Monoisolate	1.93777	31.2	1899	1786	Rabbit caecal	mesophilic	microaerobic	heterotroph	28619810
Campylobacter curvus	525.92	GCA_000017465.2	Complete Genome	Monoisolate	1.97127	44.5	2012	1910	Human Gastrointestinal	mesophilic	microaerobic	heterotroph	15695649
Campylobacter fetus	NCTC10842	GCA_900475935.1	Complete Genome	Monoisolate	1.76325	33.3	1770	1683	Brain of sheep fetus	mesophilic	microaerobic	heterotroph	https://www.ncbi.nlm.nih.gov/biosample/5900668
Campylobacter gracilis	ATCC 33236	GCA_001190745.1	Complete Genome	Monoisolate	2.28165	46.6	2262	2167	Human gingival sulcus	mesophilic	anaerobic	heterotroph	7857794
Campylobacter hominis	ATCC BAA-381	GCA_000017585.1	Complete Genome	Monoisolate	1.71495	31.71	1672	1578	Human, fecal	mesophilic	anaerobic	heterotroph	11321111
Campylobacter helveticus	ATCC 51209	GCA_002080395.1	Complete Genome	Monoisolate	1.87149	34.34	1994	1870	Domestic dogs and cats	mesophilic	microaerobic	heterotroph	28546490
Campylobacter upsaliensis	NCTC11541	GCA_900637395.1	Complete Genome	Monoisolate	1.67155	35	1688	1575	Feces of humans, dogs and cats	mesophilic	microaerobic	heterotroph	DOI: 10.1016/S0723-2020(11)80359-0
Campylobacter hepaticus	HV10	GCA_001687475.2	Complete Genome	Monoisolate	1.52067	28	1511	1385	Chicken	mesophilic	microaerobic	heterotroph	27498969
Campylobacter hyointestinalis	LMG 9260	GCA_001643955.1	Complete Genome	Monoisolate	1.75338	34	1806	1705	Human, fecal	mesophilic	microaerobic	heterotroph	7547297
Campylobacter iguaniorum	2463D	GCA_001483985.1	Complete Genome	Monoisolate	1.80962	35.7	1904	1830	Reptiles	mesophilic	microaerobic	heterotroph	25574036
Campylobacter insulaenigrae	NCTC 12927	GCA_000816185.1	Complete Genome	Monoisolate	1.46508	28.2	1520	1433	Marine mammal	mesophilic	microaerobic	heterotroph	15545485
Campylobacter jejuni	81-176	GCA_000015525.1	Complete Genome	Monoisolate	1.69905	30.46	1771	1658	Mammals and birds	mesophilic	microaerobic	heterotroph	4031557
Campylobacter lanienae	NCTC 13004	GCA_002139935.1	Complete Genome	Monoisolate	1.59455	34.6	1641	1570	Human, fecal	mesophilic	microaerobic	heterotroph	28854596
Campylobacter lari	NCTC 11845	GCA_000816365.1	Complete Genome	Monoisolate	1.79151	29.4	1796	1690	River water	mesophilic	microaerobic	heterotroph	25381664
Campylobacter peloridis	LMG 23910	GCA_000816785.1	Complete Genome	Monoisolate	1.76279	28.45	1740	1628	Shellfish	mesophilic	microaerobic	heterotroph	19406805
Campylobacter pinnipediorum	RM17260	GCA_002021925.1	Complete Genome	Monoisolate	1.78266	30.4	1809	1718	Abcess of Sea lion	mesophilic	microaerobic	heterotroph	28629508
Campylobacter showae	B91_SC	GCA_900699785.1	Complete Genome	Monoisolate	2.16058	46	2118	1996	Paediatric Biopsy	mesophilic	microaerobic	heterotroph	31169073
Campylobacter sp.	RM8964	GCA_002139895.1	Complete Genome	Monoisolate	1.75429	32.05	1808	1737	Goat, fecal	mesophilic	microaerobic	heterotroph	28854596
Campylobacter sputorum	RM8705	GCA_002220775.1	Complete Genome	Monoisolate	1.68131	29.3	1700	1610	Cow, fecal	mesophilic	microaerobic	heterotroph	2991331
Campylobacter subantarcticus	LMG 24377	GCA_000816305.1	Complete Genome	Monoisolate	1.85299	29.8	1908	1782	Grey headed albatross	mesophilic	microaerobic	heterotroph	19661523
Campylobacter ureolyticus	RIGS 9880	GCA_001190755.1	Complete Genome	Monoisolate	1.64189	29.2	1680	1593	Human, fecal	mesophilic	microaerobic	heterotroph	26543122
Campylobacter volucris	LMG 24379	GCA_000816345.1	Complete Genome	Monoisolate	1.51795	28.6	1568	1488	Black headed gull	mesophilic	microaerobic	heterotroph	19767353
Helicobacter acinonychis	Sheeba	GCA_000009305.1	Complete Genome	Monoisolate	1.55759	38.19	1539	1340	Felines	mesophilic	microaerobic	heterotroph	8379970; 14702304
Helicobacter apodemus	SCJK1	GCA_003097575.1	Complete Genome	Monoisolate	2.06795	33.14	2011	1856	Apodemus agrarius	mesophilic	microaerobic	heterotroph	25797297
Helicobacter bilis	AAQJH	GCA_001999985.1	Complete Genome	Monoisolate	2.6204	34.8	2362	2147	Human-associated habitat	mesophilic	microaerobic	heterotroph	https://www.ncbi.nlm.nih.gov/biosample/?term=Helicobacter+bilis%09AAQJH
Helicobacter cetorum	MIT 99-5656	GCA_000259275.1	Complete Genome	Monoisolate	1.84779	35.58	1755	1602	Stomach of Lagenorhynchus acutus	mesophilic	microaerobic	heterotroph	12454148
Helicobacter cholecystus	NCTC13205	GCA_900638485.1	Complete Genome	Monoisolate	1.42026	35.2	1357	1294	Gallbladder of Syrian hamsters	mesophilic	microaerobic	heterotroph	8940429
Helicobacter cinaedi	P03D0629	GCA_003213825.2	Complete Genome	Monoisolate	2.22127	38.2	2274	2061	Bacteraemia patients	mesophilic	microaerobic	heterotroph	30629483
Helicobacter felis	ATCC 49179	GCA_000200595.1	Complete Genome	Monoisolate	1.67268	44.5	1680	1580	Gastric mucosa of cats	mesophilic	microaerobic	heterotroph	1704791
Helicobacter hepaticus	ATCC 51449	GCA_000007905.1	Complete Genome	Monoisolate	1.79915	35.9	1825	1738	Mouse	mesophilic	microaerobic	heterotroph	24475322
Helicobacter himalayensis	YS1	GCA_001602095.1	Complete Genome	Monoisolate	1.82994	39.9	1752	1661	Gastric mucosa of Marmota himalayana	mesophilic	microaerobic	heterotroph	25736414
Helicobacter mustelae	NCTC12198	GCA_900476215.1	Complete Genome	Monoisolate	1.57661	42.5	1430	1355	Gastric mucosa of ferrets	mesophilic	microaerobic	heterotroph	DOI: 10.1099/00207713-38-4-367
Helicobacter pullorum	NCTC13154	GCA_900638355.1	Complete Genome	Monoisolate	1.73341	34.6	1700	1623	Feces and liver of chickens	mesophilic	microaerobic	heterotroph	9717286
Helicobacter pylori	26695	GCA_000008525.1	Complete Genome	Monoisolate	1.66787	38.9	1555	1445	Patients with gastritis	mesophilic	microaerobic	heterotroph	9252185
Helicobacter sp.	MIT 01-6242	GCA_001693335.1	Complete Genome	Monoisolate	1.59479	40.8	1553	1492	Stomach of sea otters	mesophilic	microaerobic	heterotroph	28177288
Helicobacter typhlonius	1	GCA_001460635.1	Complete Genome	Monoisolate	1.92083	38.9	1916	1792	The intestines of IL-10-deficient mice with inflammatory bowel disease	mesophilic	microaerobic	heterotroph	10085015
Helicobacter suis	SNTW101c	GCA_007036205.1	Complete Genome	Monoisolate	1.6949	39.99	1735	1561	A patient with nodular gastritis	mesophilic	microaerobic	heterotroph	31896646
Lebetimonas natsushimae	HS1857	GCA_002335445.1	Contig	Monoisolate	1.6	30	1748	1687	Deep-sea hydrothermal vent	thermophilic	anaerobic	autotroph	28690052
Lebetimonas sp.	JS138	GCA_000523335.1	Contig	Monoisolate	1.68867	31.5	1837	1734	Deep-sea hydrothermal vent	thermophilic	anaerobic	autotroph	24257443
Caminibacter mediatlanticus	TB-2	GCA_005843985.1	Complete Genome	Monoisolate	1.68589	26.9	1809	1737	Deep-sea hydrothermal vent chimney	thermophilic	anaerobic	autotroph	22180817
Cetia pacifica	TB6	GCA_005083985.2	Complete Genome	Monoisolate	1.87157	34.07	2024	1953	Deep-sea hydrothermal vent	thermophilic	anaerobic	autotroph	25604337
Nautilia profundicola	AmH	GCA_000021725.1	Complete Genome	Monoisolate	1.67644	33.5	1781	1700	Deep-sea hydrothermal vent	thermophilic	anaerobic	autotroph	18599701; 19197347
Nautilia sp.	PV-1	GCA_004006315.1	Complete Genome	Monoisolate	1.7911	34.6	1891	1816	Deep-sea hydrothermal fluids	thermophilic	anaerobic	autotroph	https://marine.rutgers.edu/deep-seamicrobiology/projects.html
Nitratifractor salsuginis	DSM 16511	GCA_000186245.1	Complete Genome	Monoisolate	2.10128	53.9	2162	2070	Deep-sea hydrothermal vent	mesophilic	facultative anaerobe	autotroph	15774687
Sulfurovum lithotrophicum	ATCC BAA-797	GCA_000987835.1	Complete Genome	Monoisolate	2.21789	44.3	2225	2092	Gas-bubbling sediment at the hydrothermal system	mesophilic	facultative anaerobe	autotroph	15388698
Sulfurovum sp.	NBC37-1	GCA_000010345.1	Complete Genome	Monoisolate	2.56228	43.9	2581	2496	Deep-sea hydrothermal vent field	mesophilic	facultative anaerobe	autotroph	17615243
Hydrogenimonas sp.	MAG	GCA_003945285.1	Complete Genome	MAG	2.19344	50.2	2235	2185	Deep-sea hydrothermal vent	thermophilic	facultative anaerobe	autotroph	30547029
Hydrogenimonas thermophila	EP1-55-1	GCA_900115615.1	Scaffold	Monoisolate	2.4	33.5	2540	2449	Deep-sea hydrothermal vent	thermophilic	facultative anaerobe	autotroph	14742455
Nitratiruptor sp.	SB155-2	GCA_000010325.1	Complete Genome	Monoisolate	1.87793	39.7	1979	1906	Deep-sea hydrothermal vent	thermophilic	facultative anaerobe	autotroph	17615243
Nitratiruptor tergarcus	DSM 16512	GCA_900176045.1	Scaffold	Monoisolate	1.9	37	2030	1977	Deep-sea hydrothermal vent chimney	thermophilic	facultative anaerobe	autotroph	15774687
Sulfuricurvum kujiense	DSM 16994	GCA_000183725.1	Complete Genome	Monoisolate	2.81936	44.57	2852	2772	Underground crude-oil storage cavity	mesophilic	facultative anaerobe	autotroph	15545474
Sulfuricurvum sp.	MLSB	GCA_000747095.1	Scaffold	MAG	2.10739	49.1	2064	2005	Oil sands tailings pond	mesophilic	n.a.	autotroph	25323712
Sulfuricurvum sp.	17-40-25	GCA_002282015.1	Scaffold	MAG	2.32	40	2465	2391	Mine wastewater	mesophilic	n.a.	autotroph	24628880
Sulfuricurvum sp.	IAE1	GCA_004347735.1	Contig	MAG	2.34	52.6	2498	2436	4-Chlorophenol-Degrading Consortium	mesophilic	anaerobic	autotroph	31371533
Sulfurimonas autotrophica	DSM 16294	GCA_000147355.1	Complete Genome	Monoisolate	2.1532	35.2	2209	2136	Deep-sea sediments	mesophilic	anaerobic	autotroph	14657107
Sulfurimonas denitrificans	DSM 1251	GCA_000012965.1	Complete Genome	Monoisolate	2.20156	34.5	2200	2128	Estuarine mud	mesophilic	anaerobic	autotroph	18065616; DOI: 10.1016/0077-7579(75)90008-3
Sulfurimonas gotlandica	GD1	GCA_000242915.2	Scaffold	Monoisolate	2.9	34	2920	2840	Baltic Sea oxic-anoic inerface	mesophilic	anaerobic	autotroph	22203982
Sulfurospirillum barnesii	SES-3	GCA_000265295.1	Complete Genome	Monoisolate	2.51011	38.8	2543	2477	Freshwater marsh sediment	mesophilic	microaerobic	heterotroph	10425777
Sulfurospirillum cavolei	UCH003	GCA_001548055.1	Complete Genome	Monoisolate	2.69832	43.9	2703	2630	Groundwater	mesophilic	anaerobic	heterotroph	25814615
Sulfurospirillum deleyianum	DSM 6946	GCA_000024885.1	Complete Genome	Monoisolate	2.30635	39	2323	2246	Anoxic mud of a forest pond	mesophilic	facultative anaerobe	heterotroph	21304697
Sulfurospirillum halorespirans	DSM 13726	GCA_001723605.1	Complete Genome	Monoisolate	3.02984	41.3	3033	2952	Polluted Soil	mesophilic	facultative anaerobe	heterotroph	12807201
Sulfurospirillum multivorans	DSM 12446	GCA_000568815.1	Complete Genome	Monoisolate	3.17573	40.9	3293	3185	Sludge of a wastewater	mesophilic	facultative anaerobe	Mixotroph	25186071
Sulfurospirillum sp.	SL2-1	GCA_002162315.1	Complete Genome	MAG	2.87654	38.7	2950	2709	Sludge of a wastewater	mesophilic	anaerobic	heterotroph	29518190
Wolinella succinogenes	NCTC11488	GCA_900637325.1	Complete Genome	Monoisolate	2.15045	48.4	2154	2076	Bovine rumen	mesophilic	facultative anaerobe	heterotroph	14500908
Note: Among all 82 genomes chosen for analysis, 74 are completely sequenced while 8 genomes are incomplete and still included for species diversity.

### Sheet: S3
Supplemental Table 3. Summary of TCS proteins in Campylobacterota genomes.
Species	Strain	Size (Mb)	Gene	Total HK	Typical HK-RR	Solo HK	Total HHK	Solo HHK	Adjacent HHK-RR	HRR	HPT	REC-HPT
Helicobacter acinonychis	Sheeba	1.55759	1539	3	3	0	0	0	0	0	0	0
Helicobacter apodemus	SCJK1	2.06795	2011	6	6	0	0	0	0	0	0	0
Helicobacter bilis	AAQJH	2.6204	2362	4	4	0	0	0	0	0	0	0
Helicobacter cetorum	MIT 99-5656	1.84779	1755	3	3	0	0	0	0	0	0	0
Helicobacter cholecystus	NCTC13205	1.42026	1357	5	5	0	0	0	0	0	0	0
Helicobacter cinaedi	P03D0629	2.22127	2274	5	5	0	0	0	0	0	0	0
Helicobacter felis	ATCC 49179	1.67268	1680	3	3	0	0	0	0	0	0	0
Helicobacter hepaticus	ATCC 51449	1.79915	1825	4	4	0	0	0	0	0	0	0
Helicobacter himalayensis	YS1	1.82994	1752	4	3	1	0	0	0	0	0	0
Helicobacter mustelae	NCTC12198	1.57661	1430	4	4	0	0	0	0	0	0	0
Helicobacter pullorum	NCTC13154	1.73341	1700	8	8	0	0	0	0	0	0	0
Helicobacter pylori	26695	1.66787	1555	3	3	0	0	0	0	0	0	0
Helicobacter sp.	MIT 01-6242	1.59479	1553	4	4	0	0	0	0	0	0	0
Helicobacter suis	SNTW101c	1.6949	1735	3	3	0	0	0	0	0	0	0
Helicobacter typhlonius	1	1.92083	1916	4	4	0	0	0	0	0	0	0
Wolinella succinogenes	NCTC11488	2.15045	2154	28	23	5	3	0	3	6	1	1
Campylobacter hepaticus	HV10	1.52067	1511	6	6	0	0	0	0	0	1	0
Campylobacter jejuni	81-176	1.69905	1771	6	6	0	0	0	0	0	1	0
Campylobacter upsaliensis	NCTC11541	1.67155	1688	4	4	0	0	0	0	0	1	0
Campylobacter cuniculorum	LMG 24588	1.93777	1899	4	4	0	0	0	0	0	1	0
Campylobacter sputorum	RM8705	1.68131	1700	12	10	2	1	0	1	0	1	0
Campylobacter ureolyticus	RIGS 9880	1.64189	1680	8	8	0	1	0	1	0	0	0
Campylobacter gracilis	ATCC 33236	2.28165	2262	10	10	0	1	0	1	0	0	0
Campylobacter hominis	ATCC BAA-381	1.71495	1672	7	7	0	1	0	1	0	0	0
Campylobacter helveticus	ATCC 51209	1.87149	1994	5	5	0	0	0	0	0	1	0
Campylobacter coli	OR12	2.03392	2185	6	6	0	0	0	0	0	1	0
Campylobacter subantarcticus	LMG 24377	1.85299	1908	6	6	0	0	0	0	0	1	0
Campylobacter avium	LMG 24591	1.73863	1767	4	4	0	0	0	0	0	1	0
Campylobacter insulaenigrae	NCTC 12927	1.46508	1520	4	4	0	0	0	0	0	1	0
Campylobacter peloridis	LMG 23910	1.76279	1740	5	5	0	0	0	0	0	1	0
Campylobacter volucris	LMG 24379	1.51795	1568	6	6	0	0	0	0	0	1	0
Campylobacter lari	NCTC 11845	1.79151	1796	6	6	0	0	0	0	0	1	0
Campylobacter lanienae	NCTC 13004	1.59455	1641	6	6	0	1	0	1	0	1	0
Campylobacter sp.	RM8964	1.75429	1808	6	6	0	1	0	1	0	1	0
Campylobacter hyointestinalis	LMG 9260	1.75338	1806	10	10	0	1	0	1	0	1	0
Campylobacter showae	B91_SC	2.16058	2118	12	11	1	1	0	1	0	1	0
Campylobacter fetus	NCTC10842	1.76325	1770	10	10	0	1	0	1	0	1	0
Campylobacter concisus	ATCC 33237	1.84004	1879	6	6	0	0	0	0	0	1	0
Campylobacter iguaniorum	2463D	1.80962	1904	12	11	1	1	0	1	0	1	0
Campylobacter curvus	525.92	1.97127	2012	12	12	0	0	0	0	0	1	0
Campylobacter pinnipediorum	RM17260	1.78266	1809	8	8	0	0	0	0	0	1	0
Arcobacter thereius	LMG 24486	1.91508	1965	19	16	3	1	0	1	0	0	0
Arcobacter skirrowii	CCUG 10374	1.96985	2042	21	20	1	1	0	1	0	0	0
Arcobacter butzleri	JV22	2.29784	2304	16	16	0	0	0	0	0	0	0
Arcobacter trophiarum	LMG 25534	1.91561	1961	20	14	6	0	0	0	0	0	0
Arcobacter cryaerophilus	ATCC 43158	2.10834	2136	25	22	3	0	0	0	0	0	0
Arcobacter ellisii	LMG 26155	2.79995	2842	59	54	5	3	0	3	6	0	0
Arcobacter pacificus	LMG 26638	2.65799	2641	52	40	12	4	3	1	3	0	0
Arcobacter nitrofigilis	DSM 7299	3.19224	3170	68	51	17	3	0	3	1	0	0
Arcobacter marinus	JCM 15502	2.9171	2820	72	54	18	2	0	2	2	0	0
Arcobacter halophilus	CCUG 53805	2.81254	2726	72	52	20	2	0	2	2	0	0
Arcobacter mytili	LMG 24559	3.0376	2979	73	57	16	1	0	1	2	0	0
Arcobacter molluscorum	CECT 7696	2.80058	2775	60	48	12	4	0	4	4	0	0
Arcobacter sp.	L	2.94766	2923	61	47	14	3	0	3	3	1	0
Arcobacter anaerophilus	DSM 24636	3.01692	2983	76	64	12	1	0	1	2	0	0
Arcobacter bivalviorum	LMG 26154	2.68469	2711	68	49	19	3	2	1	3	1	0
Sulfurospirillum cavolei	UCH003	2.69832	2703	44	43	1	2	0	2	0	1	0
Sulfurospirillum multivorans	DSM 12446	3.17573	3293	57	54	3	4	1	3	0	1	0
Sulfurospirillum sp.	SL2-1	2.87654	2950	42	41	1	2	0	2	0	1	0
Sulfurospirillum barnesii	SES-3	2.51011	2543	40	39	1	2	1	1	0	1	0
Sulfurospirillum deleyianum	DSM 6946	2.30635	2323	35	35	0	3	1	2	0	1	0
Sulfurospirillum halorespirans	DSM 13726	3.02984	3033	61	58	3	3	0	3	0	1	0
Sulfuricurvum kujiense	DSM 16994	2.81936	2852	37	30	7	7	2	5	3	2	1
Sulfurimonas gotlandica	GD1	2.9	2902	49	39	10	14	2	12	7	3	0
Sulfurimonas autotrophica	DSM 16294	2.1532	2209	17	10	7	5	2	3	0	2	0
Sulfurimonas denitrificans	DSM 1251	2.20156	2200	23	16	7	4	0	4	5	1	0
Hydrogenimonas thermophila	EP1-55-1	2.4	2540	25	21	4	2	0	2	2	1	0
Hydrogenimonas sp.	MAG	2.19344	2235	16	12	4	1	0	1	0	0	0
Sulfurovum lithotrophicum	ATCC BAA-797	2.21789	2225	17	17	0	6	4	2	1	2	0
Sulfurovum sp.	NBC37-1	2.56228	2581	23	23	0	7	5	2	1	2	0
Nitratifractor salsuginis	DSM 16511	2.10128	2162	11	11	0	4	2	2	0	1	0
Nitratiruptor sp.	SB155-2	1.87793	1979	13	13	0	1	0	1	0	1	0
Nitratiruptor tergarcus	DSM 16512	1.9	2030	9	9	0	1	0	1	1	1	0
Nautilia sp.	PV-1	1.7911	1891	11	9	2	1	0	1	0	2	0
Nautilia profundicola	AmH	1.67644	1781	10	8	2	1	0	1	0	2	0
Cetia pacifica	TB6	1.87157	2024	12	10	2	1	0	1	0	1	0
Caminibacter mediatlanticus	TB-2	1.68589	1809	9	7	2	1	0	1	0	1	0
Lebetimonas natsushimae	HS1875	1.64	1748	7	6	1	1	0	1	0	2	0
Lebetimonas sp.	JS138	1.68867	1837	12	11	1	1	0	1	0	2	0

### Sheet: S4
Supplemental Table 4. Summary of DGCs and PDEs in Campylobacterota genomes.
Species	Strain	total cdG Protein	Total DGC	DGC with partner domain	PDE with partner domain	GGDEF-EAL(HD-GYP)	DGC and PDE single domain	active- GGDEF	The other DGC&PDE	partner domain-containing
Helicobacter acinonychis	Sheeba	0	0	0	0	0	0	0	0	0
Helicobacter apodemus	SCJK1	2	2	2	0	0	0	0	2	2
Helicobacter bilis	AAQJH	0	0	0	0	0	0	0	0	0
Helicobacter cetorum	MIT 99-5656	0	0	0	0	0	0	0	0	0
Helicobacter cholecystus	NCTC13205	1	1	1	0	0	0	0	1	1
Helicobacter cinaedi	P03D0629	2	2	2	0	0	0	0	2	2
Helicobacter felis	ATCC 49179	0	0	0	0	0	0	0	0	0
Helicobacter hepaticus	ATCC 51449	2	2	2	0	0	0	0	2	2
Helicobacter himalayensis	YS1	2	2	2	0	0	0	0	2	2
Helicobacter mustelae	NCTC12198	2	2	2	0	0	0	1	1	2
Helicobacter pullorum	NCTC13154	2	2	2	0	0	0	0	2	2
Helicobacter pylori	26695	0	0	0	0	0	0	0	0	0
Helicobacter sp.	MIT 01-6242	1	1	1	0	0	0	0	1	1
Helicobacter suis	SNTW101c	0	0	0	0	0	0	0	0	0
Helicobacter typhlonius	1	1	1	1	0	0	0	0	1	1
Wolinella succinogenes	NCTC11488	21	16	10	3	6	2	13	8	19
Campylobacter hepaticus	HV10	3	3	3	0	0	0	0	3	3
Campylobacter jejuni	81-176	2	2	2	0	0	0	0	2	2
Campylobacter upsaliensis	NCTC11541	2	2	2	0	0	0	0	2	2
Campylobacter helveticus	ATCC 51209	2	2	2	0	0	0	0	2	2
Campylobacter coli	OR12	2	2	2	0	0	0	0	2	2
Campylobacter subantarcticus	LMG 24377	4	4	4	0	0	0	0	4	4
Campylobacter avium	LMG 24591	3	3	3	0	0	0	0	3	3
Campylobacter insulaenigrae	NCTC 12927	4	4	4	0	0	0	0	4	4
Campylobacter peloridis	LMG 23910	4	4	4	0	0	0	0	4	4
Campylobacter volucris	LMG 24379	4	4	4	0	0	0	0	4	4
Campylobacter lari	NCTC 11845	4	4	4	0	0	0	0	4	4
Campylobacter lanienae	NCTC 13004	6	6	5	0	1	0	2	4	6
Campylobacter sp.	RM8964	6	5	5	1	0	0	2	4	6
Campylobacter hyointestinalis	LMG 9260	10	10	6	0	4	0	6	4	10
Campylobacter showae	B91_SC	7	6	4	1	2	0	4	3	7
Campylobacter fetus	NCTC10842	10	9	6	1	3	0	5	5	10
Campylobacter cuniculorum	LMG 24588	2	2	2	0	0	0	0	2	2
Campylobacter concisus	ATCC 33237	11	10	5	1	5	0	5	6	11
Campylobacter sputorum	RM8705	11	9	8	2	1	0	7	4	11
Campylobacter hominis	ATCC BAA-381	1	1	0	0	1	0	0	1	1
Campylobacter ureolyticus	RIGS 9880	4	3	2	1	1	0	1	3	4
Campylobacter gracilis	ATCC 33236	3	3	0	0	3	0	1	2	3
Campylobacter iguaniorum	2463D	12	11	8	1	3	0	7	5	12
Campylobacter curvus	525.92	12	11	5	1	6	0	5	7	12
Campylobacter pinnipediorum	RM17260	13	12	5	0	7	1	5	8	12
Arcobacter thereius	LMG 24486	13	12	6	0	5	2	5	8	11
Arcobacter skirrowii	CCUG 10374	16	15	9	1	6	0	7	9	16
Arcobacter butzleri	JV22	20	14	10	6	4	0	8	12	20
Arcobacter trophiarum	LMG 25534	20	20	12	0	8	0	11	9	20
Arcobacter cryaerophilus	ATCC 43158	24	23	14	1	9	0	13	11	24
Arcobacter ellisii	LMG 26155	42	36	23	6	13	0	23	19	42
Arcobacter pacificus	LMG 26638	40	33	22	6	10	2	19	21	38
Arcobacter nitrofigilis	DSM 7299	39	30	22	8	8	1	19	20	38
Arcobacter marinus	JCM 15502	42	34	25	7	9	1	18	24	41
Arcobacter halophilus	CCUG 53805	43	39	25	3	10	5	23	20	38
Arcobacter mytili	LMG 24559	47	35	25	11	10	1	21	26	46
Arcobacter molluscorum	CECT 7696	35	26	18	9	8	0	15	20	35
Arcobacter sp.	L	49	44	29	5	15	0	32	17	49
Arcobacter anaerophilus	DSM 24636	46	43	29	2	12	3	29	17	43
Arcobacter bivalviorum	LMG 26154	53	42	31	10	11	1	31	22	52
Sulfurospirillum cavolei	UCH003	42	33	18	9	14	1	25	17	41
Sulfurospirillum multivorans	DSM 12446	56	42	27	12	15	2	26	30	54
Sulfurospirillum sp.	SL2-1	58	46	26	10	20	2	29	29	56
Sulfurospirillum barnesii	SES-3	29	24	16	4	8	1	18	11	28
Sulfurospirillum deleyianum	DSM 6946	38	31	16	5	14	3	21	17	35
Sulfurospirillum halorespirans	DSM 13726	48	38	25	9	12	2	27	21	46
Sulfuricurvum kujiense	DSM 16994	78	72	45	6	27	0	54	24	78
Sulfurimonas gotlandica	GD1	137	114	70	22	43	2	77	60	135
Sulfurimonas autotrophica	DSM 16294	40	37	23	2	14	1	23	17	39
Sulfurimonas denitrificans	DSM 1251	31	29	20	2	9	0	22	9	31
Hydrogenimonas thermophila	EP1-55-1	42	37	18	5	15	4	20	22	38
Hydrogenimonas sp.	MAG	24	23	9	1	14	0	14	10	24
Sulfurovum lithotrophicum	ATCC BAA-797	18	18	8	0	10	0	11	7	18
Sulfurovum sp.	NBC37-1	17	17	5	0	12	0	11	6	17
Nitratifractor salsuginis	DSM 16511	10	10	3	0	7	0	4	6	10
Nitratiruptor sp.	SB155-2	35	35	12	0	22	1	18	17	34
Nitratiruptor tergarcus	DSM 16512	16	16	7	2	7	0	12	4	16
Nautilia sp.	PV-1	33	28	19	5	9	0	21	12	33
Nautilia profundicola	AmH	31	26	17	5	9	0	15	16	31
Cetia pacifica	TB6	34	31	19	2	11	2	17	17	32
Caminibacter mediatlanticus	TB-2	23	21	11	1	10	1	14	9	22
Lebetimonas natsushimae		22	22	12	0	10	0	13	9	22
Lebetimonas sp.	JS138	21	16	13	4	2	2	10	11	19

### Sheet: S5
Supplementary Table 5. Summary of DGCs in completely sequenced strains of Campylobacter and Helicobacter.
Groups	Species	No. of strains with complete genomes	total DGCs	GGD/EEF motif	RXXD motif
Campylobacter Subgroup II	Campylobacter jejuni	267	498	-	-
	Campylobacter hepaticus	3	3	-	-
	Campylobacter avium	1	2	-	-
	Campylobacter coli	64	116	-	-
	Campylobacter subantarcticus	1	4	-	-
	Campylobacter volucris	3	12	-	-
	Campylobacter upsaliensis	5	10	-	-
	Campylobacter lari	12	48	-	-
	Campylobacter peloridis	2	8	-	-
	Campylobacter cuniculorum	2	4	-	-
	Campylobacter helveticus	2	4	-	-
	Campylobacter insulaenigrae	3	12	-	-
Campylobacter Subgroup I	Campylobacter hominis	2	1	-	-
	Campylobacter gracilis	2	6	2	2
	Campylobacter ureolyticus	4	12	4	1
	Campylobacter sputorum	5	55	35	30
	Campylobacter lanienae	3	18	6	3
	Campylobacter sp. RM8964	1	6	2	1
	Campylobacter iguaniorum	3	36	21	18
	Campylobacter fetus	24	186	120	96
	Campylobacter hyointestinalis	6	60	36	18
	Campylobacter showae	3	21	12	6
	Campylobacter pinnipediorum	5	65	25	20
	Campylobacter concisus	16	176	80	64
	Campylobacter curvus	4	48	20	16
Helicobacter	Helicobacter bilis	1	0	-	-
	Helicobacter pylori	314	0	-	-
	Helicobacter cetorum	2	0	-	-
	Helicobacter felis	1	0	-	-
	Helicobacter suis	5	0	-	-
	Helicobacter acinonychis	2	0	-	-
	Helicobacter typhlonius	1	1	-	-
	Helicobacter cholecystus	1	1	-	-
	Helicobacter sp. MIT 01-6242	1	1	-	-
	Helicobacter cinaedi	10	20	-	-
	Helicobacter apodemus	1	2	-	-
	Helicobacter hepaticus	1	2	-	-
	Helicobacter himalayensis	1	2	-	-
	Helicobacter mustelae	1	2	1	2
	Helicobacter pullorum	1	2	-	-

### Sheet: S6
Supplementary Table 6. Summary of ECFs, cAMP cyclase and STYK-PP2C enzymes in Campylobacterota
Species	Strain	FecI	FecR	FecA	Pkinase	PP2C-Pkinase-TM	PP2C	SpoIIE*	SpoIIE-HATPase_c_2	HATPase_c_2	Adenylate cyclase	cNMP_binding CRP-like protein
Helicobacter himalayensis	YS1	-	-	-	-	-	-	-	-	-	-	-	-	-	-	-
Helicobacter sp.	MIT 01-6242	-	-	-	-	-	-	-	-	-	-	-	-	-	-	-
Helicobacter cholecystus	NCTC13205	-	-	-	-	-	-	-	-	-	-	-	-	-	-	-
Helicobacter cinaedi	P03D0629	-	-	-	-	-	-	-	-	-	-	WP_002955987.1	WP_015453569.1	WP_002956449.1	-	-
Helicobacter typhlonius	1	-	-	-	-	-	-	-	-	-	-	WP_034327330.1	WP_034327330.1	-	-	-
Helicobacter hepaticus	ATCC 51449	-	-	-	-	-	-	-	-	-	-	WP_011115990.1	WP_011114855.1	-	-	-
Helicobacter bilis	AAQJH	-	-	-	-	-	-	-	-	-	-	WP_077390284.1	WP_077390271.1	WP_077388030.1	-	-
Helicobacter acinonychis	Sheeba	-	-	-	-	-	-	-	-	-	-	-	-	-	-	-
Helicobacter cetorum	MIT 99-5656	-	-	-	-	-	-	-	-	-	-	-	-	-	-	-
Helicobacter pylori	26695	-	-	-	WP_000418129.1	-	WP_001863367.1	-	-	-	-	-	-	-	-	-
Helicobacter suis	SNTW101c	-	-	-	WP_034375745.1	-	WP_050780130.1	-	-	-	-	-	-	-	-	-
Helicobacter mustelae	NCTC12198	-	-	-	WP_158303455.1	-	-	-	-	-	-	-	-	-	-	-
Helicobacter felis	ATCC 49179	-	-	-	WP_013468928.1	-	WP_013468930.1	-	-	-	-	-	-	-	-	-
Helicobacter apodemus	SCJK1	-	-	-	WP_108910945.1	-	-	-	-	-	-	WP_108911859.1	WP_108911238.1	-	-	-
Helicobacter pullorum	NCTC13154	-	-	-	-	-	-	-	-	-	-	WP_040499872.1	WP_005022323.1	-	-	-
Wolinella succinogenes	NCTC11488	WP_011138521.1	WP_011138522.1	WP_011138523.1	-	-	-	WP_011138619.1	WP_011139893.1	WP_041571723.1	WP_011139448.1	WP_041571811.1	WP_011139054.1	WP_011138815.1	-	-
		WP_011139270.1	WP_011139269.1	WP_011139272.1	-	-	-	-	-	-	-	-	-	-	-	-
Campylobacter hepaticus	HV10	-	-	-	-	-	-	-	-	-	-	WP_066777265.1	-	-	-	-
Campylobacter jejuni	81-176	-	-	-	-	-	-	-	-	-	-	WP_002868789.1	-	-	-	-
Campylobacter upsaliensis	NCTC11541	-	-	-	-	-	-	-	-	-	-	WP_039883124.1	-	-	-	-
Campylobacter cuniculorum	LMG 24588	-	-	-	-	-	-	-	-	-	-	WP_054197152.1	WP_054196325.1	WP_054196876.1	-	-
Campylobacter hominis	ATCC BAA-381	-	-	-	-	-	-	-	-	-	-	WP_012109234.1	-	-	-	-
Campylobacter ureolyticus	RIGS 9880	-	-	-	-	-	-	-	-	-	-	WP_050334422.1	-	-	-	-
Campylobacter gracilis	ATCC 33236	-	-	-	-	-	-	-	-	-	-	WP_005871915.1	WP_005872181.1	-	-	-
Campylobacter helveticus	ATCC 51209	-	-	-	WP_082200129.1	-	-	-	-	-	-	-	-	-	-	-
Campylobacter coli	OR12	-	-	-	-	-	-	-	-	-	-	WP_002780788.1	WP_002778783.1	-	-	-
Campylobacter subantarcticus	LMG 24377	-	-	-	-	-	-	-	-	-	-	WP_039663502.1	-	-	-	-
Campylobacter avium	LMG 24591	-	-	-	-	-	-	-	-	-	-	-	-	-	-	-
Campylobacter insulaenigrae	NCTC 12927	-	-	-	-	-	-	-	-	-	-	WP_039649822.1	WP_052251962.1	-	-	-
Campylobacter peloridis	LMG 23910	-	-	-	WP_044599364.1	-	-	-	-	-	-	WP_044598768.1	WP_044598677.1	-	-	-
Campylobacter volucris	LMG 24379	-	-	-	-	-	-	-	-	-	-	WP_039665455.1	-	-	-	-
Campylobacter lari	NCTC 11845	-	-	-	-	-	-	-	-	-	-	WP_039626101.1	WP_039625938.1	-	-	-
Campylobacter lanienae	NCTC 13004	-	-	-	-	-	-	-	-	-	-	WP_096021154.1	WP_086238510.1	WP_086224836.1	-	-
Campylobacter sp.	RM8964	-	-	-	-	-	-	-	-	-	-	WP_086248801.1	WP_086333252.1	WP_086249205.1	-	-
Campylobacter hyointestinalis	LMG 9260	-	-	-	-	-	-	-	-	-	-	WP_034961522.1	WP_081047281.1	WP_034962218.1	-	-
Campylobacter showae	B91_SC	-	-	-	-	-	-	-	-	-	-	WP_034961522.1	WP_081047281.1	WP_034962218.1	-	-
Campylobacter fetus	NCTC10842	-	-	-	-	-	-	-	-	-	-	WP_002849248.1	WP_002848643.1	WP_002849248.1	-	-
Campylobacter concisus	ATCC 33237	-	-	-	-	-	-	-	-	-	-	WP_012001401.1	-	-	-	-
Campylobacter sputorum	RM8705	-	-	-	-	-	-	-	-	-	-	WP_089183032.1	-	-	-	-
Campylobacter iguaniorum	2463D	-	-	-	-	-	-	-	-	-	-	WP_038454502.1	WP_038453430.1	-	-	-
Campylobacter curvus	525.92	-	-	-	-	-	-	-	-	-	-	WP_009650232.1	WP_011991847.1	-	-	-
Campylobacter pinnipediorum	RM17260	-	-	-	-	-	-	-	-	-	-	WP_069632360.1	WP_069636358.1	-	-	-
Arcobacter thereius	LMG 24486	WP_066181538.1	WP_066390155.1	WP_066390157.1	-	-	-	-	-	-	-	WP_066185797.1	WP_066181873.1	-	-	-
Arcobacter butzleri	JV22	WP_004509800.1	WP_004509799.1	WP_004509798.1	-	-	-	-	-	-	WP_004509113.1	WP_012148007.1	WP_012012199.1	-	-	-
		WP_004509683.1	WP_004509684.1	WP_004509685.1	-	-	-	-	-	-	-	-	-	-	-	-
		WP_004509170.1	WP_138626044.1	WP_004509172.1	-	-	-	-	-	-	-	-	-	-	-	-
		WP_004509661.1	WP_138626011.1	-	-	-	-	-	-	-	-	-	-	-	-	-
		WP_004509219.1	WP_004509220.1	-	-	-	-	-	-	-	-	-	-	-	-	-
		WP_034227120.1	WP_004511043.1	-	-	-	-	-	-	-	-	-	-	-	-	-
		WP_034226795.1	WP_004510015.1	WP_004510014.1	-	-	-	-	-	-	-	-	-	-	-	-
Arcobacter bivalviorum	LMG 26154	WP_114838771.1 SigZ (HGT)	-	-	-	-	-	-	-	-	-	WP_114840372.1	WP_114840368.1	WP_114840428.1	-	-
		WP_114839911.1	WP_114839912.1	WP_114839913.1	-	-	-	-	-	-	-	-	-	-	-	-
Arcobacter trophiarum	LMG 25534	-	-	-	-	-	-	-	-	-	WP_115428291.1	WP_115429510.1	WP_115428995.1	-	-	-
Arcobacter cryaerophilus	ATCC 43158	-	-	-	-	-	-	-	-	-	-	WP_066218423.1	WP_066221683.1	-	-	-
Arcobacter mytili	LMG 24559	-	-	-	-	-	-	-	-	-	WP_114841315.1	WP_114842807.1	WP_114842517.1	WP_114840961.1	WP_114840959.1	WP_114840947.1
Arcobacter ellisii	LMG 26155	-	-	-	-	WP_118917159.1	-	-	-	-	-	WP_118918517.1	WP_118916427.1	-	-	-
Arcobacter skirrowii	CCUG 10374	-	-	-	WP_115588546.1	-	-	-	-	-	-	WP_066162610.1	WP_066407103.1	-	-	-
Arcobacter pacificus	LMG 26638	-	-	-	WP_130233380.1	WP_130234296.1	-	-	-	-	-	WP_130234492.1	-	-	-	-
Arcobacter nitrofigilis	DSM 7299	-	-	-	WP_013135400.1	WP_013134208.1	-	-	-	-	WP_083772019.1	WP_013135348.1	WP_013134403.1	WP_083771966.1	-	-
		-	-	-	WP_013134008.1	-	WP_013134010.1	-	-	-	WP_013133923.1	-	-	-	-	-
		-	-	-	WP_013135554.1	-	WP_013135553.1	-	-	-	WP_013136827.1	-	-	-	-	-
Arcobacter marinus	JCM 15502		-	-	WP_099310551.1	-	-	-	-	-	WP_165772823.1	WP_079577831.1	WP_079578051.1	WP_079578049.1	-	-
		-	-	-	WP_099310206.1	-	WP_099310205.1	-	-	-	-	-	-	-	-	-
Arcobacter halophilus	CCUG 53805	WP_101183289.1	WP_101183288.1	WP_101183290.1	WP_114815582.1	-	-	-	-	-	WP_101184455.1	WP_101183993.1	WP_101183315.1	WP_101183311.1	-	-
		-	-	-	WP_101185658.1	-	WP_101185659.1	-	-	-	-	-	-	-	-	-
Arcobacter molluscorum	CECT 7696	-	-	-	WP_099342287.1	-	WP_099342288.1	-	-	-	-	WP_099341585.1	WP_099341583.1	WP_099341033.1	-	-
Arcobacter sp.	L	WP_014474612.1	WP_014474611.1	WP_014474610.1	WP_014475056.1	WP_014474117.1	-	-	-	-	-	WP_014473211.1	WP_014475470.1	WP_014474668.1	WP_014475156.1
		WP_014474756.1	WP_014474755.1	WP_014474754.1	WP_041654687.1	-	-	-	-	-	-	-	-	-	-	-
		-	-	-	WP_014473647.1	-	-	-	-	-	-	-	-	-	-	-
		-	-	-	WP_014474885.1	-	-	-	-	-	-	-	-	-	-	-
Arcobacter anaerophilus	DSM 24636	WP_129082897.1	WP_129082896.1	WP_129082895.1	WP_129082954.1	-	WP_129082955.1	WP_129083008.1	WP_164969355.1	WP_052502784.1	-	WP_052502708.1	WP_044417875.1	-	-	-
		WP_129081803.1	WP_129081804.1	WP_129081805.1	WP_129082187.1	-	-	-	-	-	-	-	-	-	-	-
		WP_170218434.1	WP_129083065.1	WP_129083064.1	-	-	-	-	-	-	-	-	-	-	-	-
Sulfurospirillum cavolei	UCH003	-	-	-	-	-	-	WP_060825788.1	WP_060825262.1	WP_060826949.1	-	WP_060826596.1	WP_060826389.1	WP_060826384.1	WP_060825046.1	-
Sulfurospirillum deleyianum	DSM 6946	WP_012857006.1	WP_012857005.1	WP_012857004.1	-	-	-	-	-	-	-	WP_012856511.1	WP_012856492.1	WP_012856193.1	-	-
Sulfurospirillum sp.	SL2-1	-	-	-	-	-	-	-	WP_087439384.1	-	WP_087439774.1	WP_087439745.1	WP_087438023.1	WP_087438018.1	WP_087438217.1	WP_087437744.1
Sulfurospirillum multivorans	DSM 12446	WP_025344110.1	WP_025344109.1	WP_025344108.1	-	-	-	-	WP_025345782.1	-	WP_025346318.1	WP_025346276.1	WP_038533546.1	WP_025344061.1	WP_025344056.1	WP_025343731.1
		WP_025345838.1	WP_025345837.1	WP_025345836.1	-	-	-	-	-	-	-	-	-	-	-	-
Sulfurospirillum barnesii	SES-3	WP_014770158.1	WP_014770157.1	WP_014770156.1	WP_083834379.1	-	-	-	-	-	WP_014770675.1	WP_014768961.1	WP_014768940.1	WP_014768634.1	-	-
		WP_014770161.1	WP_014770160.1	WP_014770159.1	-	-	-	-	-	-	-	-	-	-	-	-
Sulfurospirillum halorespirans	DSM 13726	WP_069477598.1	WP_084010724.1	WP_084010722.1	-	-	-	-	WP_069478764.1	-	WP_069479252.1	WP_069479222.1	WP_069477552.1	WP_069477548.1	WP_069477271.1	-
		WP_069478835.1	WP_069478834.1	WP_084010926.1	-	-	-	-	-	-	-	-	-	-	-	-
		WP_069479037.1	WP_084010967.1	WP_069479035.1	-	-	-	-	-	-	-	-	-	-	-	-
Sulfuricurvum kujiense	DSM 16994	-	-	-	WP_013459759.1	WP_013460235.1	-	-	-	-	WP_041666804.1	WP_013449909.1	WP_013449885.1	WP_013460648.1	WP_013460230.1	-
		-	-	-	WP_013461358.1	-	-	-	-	-	-	-	-	-	-	-
		-	-	-	WP_013460817.1	-	-	-	-	-	-	-	-	-	-	-
		-	-	-	WP_013459573.1	-	-	-	-	-	-	-	-	-	-	-
Sulfurimonas gotlandica	GD1	-	-	-	WP_008341287.1	WP_008337663.1	WP_081444042.1	WP_008335631.1	-	WP_008338393.1	WP_008335692.1	WP_008339519.1	WP_008337901.1	WP_008338388.1	-	-
		-	-	-	-	-	-	-	WP_008336945.1	-	WP_008335246.1	-	-	-	-	-
		-	-	-	-	-	-	-	-	-	WP_008339047.1	-	-	-	-	-
Sulfurimonas autotrophica	DSM 16294	-	-	-	-	WP_013326530.1	-	-	WP_013326008.1	-	-	WP_013327786.1	WP_013326623.1	WP_013326050.1	WP_083778287.1	-
Sulfurimonas denitrificans	DSM 1251	-	-	-	-	-	-	-	WP_011371844.1	-	WP_011372559.1	WP_011373141.1	WP_011372942.1	WP_011372926.1	WP_011372146.1	-
Hydrogenimonas thermophila	EP1-55-1	-	-	-	-	WP_092912876.1	WP_092914338.1	-	-	-	WP_092912082.1	WP_092913230.1	WP_092910306.1	WP_092913928.1	-	-
Hydrogenimonas sp.	MAG	-	-	-	-	BBG65277.1	-	-	-	-	BBG66120.1	BBG65238.1	BBG65940.1	BBG66855.1	-	-
Sulfurovum lithotrophicum	ATCC BAA-797	-	-	-	-	WP_046552022.1	-	WP_046551325.1	-	WP_046551326.1	-	WP_052746174.1	WP_046551673.1	-	-	-
		-	-	-	-	-	-	-	-	WP_046551328.1	-	-	-	-	-	-
Sulfurovum sp.	NBC37-1	-	-	-	-	WP_012083242.1	-	WP_083760404.1	-	WP_011980556.1	WP_012083615.1	WP_011979986.1	WP_011980070.1	-	-	-
		-	-	-	-	-	-	-	-	WP_011980558.1	-	-	-	-	-	-
Nitratifractor salsuginis	DSM 16511	-	-	-	-	-	-	-	-	-	-	WP_013554546.1	WP_083799794.1	-	-	-
Nitratiruptor sp.	SB155-2	-	-	-	WP_012081570.1	WP_012082803.1	WP_012081569.1	-	-	-	-	WP_012083166.1	WP_011979555.1	-	-	-
Nitratiruptor tergarcus	DSM 16512	-	-	-	-	-	-	-	-	-	-	WP_084274956.1	WP_084274877.1	-	-	-
Nautilia sp.	PV-1	-	-	-	-	-	-	WP_127680491.1	WP_127679551.1	WP_127682136.1	-	WP_127679576.1	WP_127679729.1	WP_127682142.1	-	-
Nautilia profundicola	AmH	-	-	-	-	-	-	WP_015902318.1	WP_015902153.1	WP_041361825.1	-	WP_015901888.1	WP_015902337.1	WP_012663610.1	-	-
					-	-	-	WP_015901773.1	-	-	-	-	-	-	-	-
Cetia pacifica	TB6	-	-	-	WP_123352584.1	-	-	WP_123351854.1	-	WP_123352152.1	-	WP_123352735.1	WP_123352509.1	WP_123352078.1	-	-
Caminibacter mediatlanticus	TB-2	-	-	-	WP_138323655.1	WP_138323377.1	-	-	-	-	-	WP_007473618.1	WP_007473092.1	WP_007475109.1	-	-
Lebetimonas natsushimae	HS1875	-	-	-	-		-	-	WP_096258213.1	-	WP_096258120.1	-	-	-	-	-
Lebetimonas sp.	JS138	-	-	-	-	-	-	-	WP_024790880.1	-	-	WP_024790900.1	WP_024790912.1	WP_024787136.1	-	-
Note: SpoIIE domain belong to PP2C family.
